# Reduced inter-subject functional connectivity during movies in autism: Replicability across cross-national fMRI datasets

**DOI:** 10.1101/2025.02.04.636405

**Authors:** Feng Lin, Laura Albantakis, Tuomo Noppari, Severi Santavirta, Marie-Luise Brandi, Lihua Sun, Lasse Lukkarinen, Pekka Tani, Juha Salmi, Lauri Nummenmaa, Juergen Dukart, Leonhard Schilbach, Juha M. Lahnakoski

## Abstract

**Background:** Autism is a neurodevelopmental disorder characterized by repetitive behaviors and difficulties in social communication and interaction. Previous research has shown that these symptoms are linked to idiosyncratic behavioral and brain activity patterns while viewing natural social events in movies. This study aimed to investigate the replicability of brain activity idiosyncrasy in autistic individuals by comparing their inter-subject functional connectivity (ISFC) with that of neurotypical individuals.

**Methods:** We tested for ISFC differences between autistic and neurotypical groups using functional magnetic resonance imaging (fMRI) data from two independent datasets from Germany (N_neurotypical_ = 25, 7 Males, 18 Females; N_autism_ = 22, 12 Males, 10 Females) and Finland (N_neurotypical_ = 19, N_autism_ = 18; All males). Participants watched short movie stimuli, and pairwise ISFCs were computed across 273 brain regions. Group differences were evaluated using subject-wise permutation tests for each dataset.

**Results:** In both datasets, the autistic group showed lower ISFCs compared to the neurotypical group, specifically between visual regions (e.g., occipital gyrus, cuneus) and parietal regions (e.g., superior and inferior parietal lobules), as well as between visual regions and frontal regions (e.g., inferior frontal gyrus, precentral gyrus). ISFC was higher in the Finnish autistic group in temporal regions associated with sound and speech processing.

**Conclusions:** The study confirmed the replicability of reduced ISFCs in autistic individuals during naturalistic movie-watching, especially between visual and parietal/frontal brain regions. These findings reinforce the utility of ISFC and naturalistic movie-watching paradigm in studying neural connectivity alterations in autism.
