## Supplemental Table 5 for "Reduced inter-subject functional connectivity during movies in autism: Replicability across cross-national fMRI datasets"

### Sheet: FIN_pos
Table S5-1. Count of ISFC group differences (neurotypical > autism) in the Finnish dataset, p < .01.
ROI_index	area_abbr	direction	area_sub	area_full	area_func	x	y	z	positive_count
62	PrG	L	A6cvl	Precentral Gyrus	caudal ventrolateral area 6	-49	5	30	48
133	SPL	R	A7ip	Superior Parietal Lobule	intraparietal area 7(hIP3)	31	-54	53	34
201	OcG	R	V5/MT	Occipital Gyrus	area V5/MT	48	-70	-1	31
54	PrG	L	A6cdl	Precentral Gyrus	caudal dorsolateral area 6	-32	-9	58	30
194	Cun	L	rLinG	Cuneus	rostral lingual gyrus	-17	-60	-6	28
28	IFG	L	A44d	Inferior Frontal Gyrus	dorsal area 44	-46	13	24	26
193	Cun	R	cCunG	Cuneus	caudal cuneus gyrus	8	-90	12	26
206	OcG	L	msOccG	Occipital Gyrus	medial superior occipital gyrus	-11	-88	31	26
207	OcG	R	msOccG	Occipital Gyrus	medial superior occipital gyrus	16	-85	34	26
106	FuG	L	A37lv	Fusiform Gyrus	lateroventral area37	-42	-51	-17	25
190	Cun	L	rCunG	Cuneus	rostral cuneus gyrus	-5	-81	10	24
134	IPL	L	A39c	Inferior Parietal Lobule	caudal area 39(PGp)	-34	-80	29	22
195	Cun	R	rLinG	Cuneus	rostral lingual gyrus	18	-60	-7	21
132	SPL	L	A7ip	Superior Parietal Lobule	intraparietal area 7(hIP3)	-27	-59	54	20
138	IPL	L	A40rd	Inferior Parietal Lobule	rostrodorsal area 40(PFt)	-51	-33	42	19
126	SPL	L	A7c	Superior Parietal Lobule	caudal area 7	-15	-71	52	18
38	IFG	L	A44v	Inferior Frontal Gyrus	ventral area 44	-52	13	6	17
103	FuG	R	A20rv	Fusiform Gyrus	rostroventral area 20	33	-15	-34	16
127	SPL	R	A7c	Superior Parietal Lobule	caudal area 7	19	-69	54	16
200	OcG	L	V5/MT	Occipital Gyrus	area V5/MT	-46	-74	3	16
52	PrG	L	A4hf	Precentral Gyrus	area 4(head and face region)	-49	-8	39	15
198	OcG	L	mOccG	Occipital Gyrus	middle occipital gyrus	-31	-89	11	15
199	OcG	R	mOccG	Occipital Gyrus	middle occipital gyrus	34	-86	11	15
208	OcG	L	lsOccG	Occipital Gyrus	lateral superior occipital gyrus	-22	-77	36	15
30	IFG	L	IFS	Inferior Frontal Gyrus	inferior frontal sulcus	-47	32	14	14
96	ITG	L	A37vl	Inferior Temporal Gyrus	ventrolateral area 37	-55	-60	-6	14
97	ITG	R	A37vl	Inferior Temporal Gyrus	ventrolateral area 37	54	-57	-8	12
189	Cun	R	cLinG	Cuneus	caudal lingual gyrus	10	-85	-9	12
191	Cun	R	rCunG	Cuneus	rostral cuneus gyrus	7	-76	11	11
125	SPL	R	A7r	Superior Parietal Lobule	rostral area 7	19	-57	65	9
209	OcG	R	lsOccG	Occipital Gyrus	lateral superior occipital gyrus	29	-75	36	9
224	Str	L	vmPu	Striatum	ventromedial putamen	-23	7	-4	9
32	IFG	L	A45c	Inferior Frontal Gyrus	caudal area 45	-53	23	11	8
104	FuG	L	A37mv	Fusiform Gyrus	medioventral area37	-31	-64	-14	8
107	FuG	R	A37lv	Fusiform Gyrus	lateroventral area37	43	-49	-19	8
124	SPL	L	A7r	Superior Parietal Lobule	rostral area 7	-16	-60	63	8
128	SPL	L	A5l	Superior Parietal Lobule	lateral area 5	-33	-47	50	8
188	Cun	L	cLinG	Cuneus	caudal lingual gyrus	-11	-82	-11	8
34	IFG	L	A45r	Inferior Frontal Gyrus	rostral area 45	-49	36	-3	7
105	FuG	R	A37mv	Fusiform Gyrus	medioventral area37	31	-62	-14	7
203	OcG	R	OPC	Occipital Gyrus	occipital polar cortex	22	-97	4	7
16	MFG	L	IFJ	Middle Frontal Gyrus	inferior frontal junction	-42	13	36	6
29	IFG	R	A44d	Inferior Frontal Gyrus	dorsal area 44	45	16	25	6
100	ITG	L	A20cv	Inferior Temporal Gyrus	caudoventral of area 20	-55	-31	-27	6
135	IPL	R	A39c	Inferior Parietal Lobule	caudal area 39(PGp)	45	-71	20	6
33	IFG	R	A45c	Inferior Frontal Gyrus	caudal area 45	54	24	12	5
55	PrG	R	A6cdl	Precentral Gyrus	caudal dorsolateral area 6	33	-7	57	5
65	PCL	R	A1/2/3ll	Paracentral Lobule	area1/2/3 (lower limb region)	10	-34	54	5
90	ITG	L	A37elv	Inferior Temporal Gyrus	extreme lateroventral area37	-51	-57	-15	5
144	IPL	L	A40rv	Inferior Parietal Lobule	rostroventral area 40(PFop)	-53	-31	23	5
145	IPL	R	A40rv	Inferior Parietal Lobule	rostroventral area 40(PFop)	55	-26	26	5
169	INS	R	vId/vIg	Insular Gyrus	ventral granular insula	39	-2	-9	5
192	Cun	L	cCunG	Cuneus	caudal cuneus gyrus	-6	-94	1	5
202	OcG	L	OPC	Occipital Gyrus	occipital polar cortex	-18	-99	2	5
204	OcG	L	iOccG	Occipital Gyrus	inferior occipital gyrus	-30	-88	-12	5
205	OcG	R	iOccG	Occipital Gyrus	inferior occipital gyrus	32	-85	-12	5
220	Str	L	GP	Striatum	globus pallidus	-22	-2	4	5
31	IFG	R	IFS	Inferior Frontal Gyrus	inferior frontal sulcus	48	35	13	4
50	OrG	L	A12/47l	Orbital Gyrus	lateral area 12/47	-41	32	-9	4
63	PrG	R	A6cvl	Precentral Gyrus	caudal ventrolateral area 6	51	7	30	4
143	IPL	R	A39rv	Inferior Parietal Lobule	rostroventral area 39(PGa)	53	-54	25	4
147	PCun	R	A7m	Precuneus	medial area 7(PEp)	6	-65	51	4
149	PCun	R	A5m	Precuneus	medial area 5(PEm)	7	-47	58	4
7	SFG	R	A6dl	Superior Frontal Gyrus	dorsolateral area 6	20	4	64	3
20	MFG	L	A9/46v	Middle Frontal Gyrus	ventral area 9/46	-41	41	16	3
84	MTG	L	A37dl	Middle Temporal Gyrus	dorsolateral area37	-59	-58	4	3
85	MTG	R	A37dl	Middle Temporal Gyrus	dorsolateral area37	60	-53	3	3
89	ITG	R	A20iv	Inferior Temporal Gyrus	intermediate ventral area 20	46	-14	-33	3
123	pSTS	R	cpSTS	Posterior Superior Temporal Sulcus	caudoposterior superior temporal sulcus	57	-40	12	3
259	CER	V	VIIb	Cerebellum	Vermis VIIb	1	-68	-32	3
6	SFG	L	A6dl	Superior Frontal Gyrus	dorsolateral area 6	-18	-1	65	2
27	MFG	R	A10l	Middle Frontal Gyrus	lateral area10	25	61	-4	2
36	IFG	L	A44op	Inferior Frontal Gyrus	opercular area 44	-39	23	4	2
60	PrG	L	A4tl	Precentral Gyrus	area 4(tongue and larynx region)	-52	0	8	2
71	STG	R	A41/42	Superior Temporal Gyrus	area 41/42	54	-24	11	2
75	STG	R	A22c	Superior Temporal Gyrus	caudal area 22	66	-20	6	2
78	STG	L	A22r	Superior Temporal Gyrus	rostral area 22	-55	-3	-10	2
88	ITG	L	A20iv	Inferior Temporal Gyrus	intermediate ventral area 20	-45	-26	-27	2
170	INS	L	dIg	Insular Gyrus	dorsal granular insula	-38	-8	8	2
171	INS	R	dIg	Insular Gyrus	dorsal granular insula	39	-7	8	2
172	INS	L	dId	Insular Gyrus	dorsal dysgranular insula	-38	5	5	2
197	Cun	R	vmPOS	Cuneus	ventomeial parietooccipital sulcus	15	-63	12	2
235	Tha	R	Stha	Thalamus	sensory thalamus	18	-22	3	2
240	Tha	L	Otha	Thalamus	occipital thalamus	-15	-28	4	2
265	CER	V	VIIIb	Cerebellum	Vermis VIIIb	1	-63	-42	2
21	MFG	R	A9/46v	Middle Frontal Gyrus	ventral area 9/46	42	44	14	1
23	MFG	R	A8vl	Middle Frontal Gyrus	ventrolateral area 8	42	27	39	1
41	OrG	R	A14m	Orbital Gyrus	medial area 14	6	47	-7	1
58	PrG	L	A4t	Precentral Gyrus	area 4(trunk region)	-13	-20	73	1
59	PrG	R	A4t	Precentral Gyrus	area 4(trunk region)	15	-22	71	1
74	STG	L	A22c	Superior Temporal Gyrus	caudal area 22	-62	-33	7	1
87	MTG	R	aSTS	Middle Temporal Gyrus	anterior superior temporal sulcus	58	-16	-10	1
91	ITG	R	A37elv	Inferior Temporal Gyrus	extreme lateroventral area37	53	-52	-18	1
102	FuG	L	A20rv	Fusiform Gyrus	rostroventral area 20	-33	-16	-32	1
109	PhG	R	A35/36r	Parahippocampal Gyrus	rostral area 35/36	28	-8	-33	1
112	PhG	L	TL	Parahippocampal Gyrus	area TL (lateral PPHC, posterior parahippocampal gyrus)	-28	-32	-18	1
121	pSTS	R	rpSTS	Posterior Superior Temporal Sulcus	rostroposterior superior temporal sulcus	53	-37	3	1
129	SPL	R	A5l	Superior Parietal Lobule	lateral area 5	35	-42	54	1
139	IPL	R	A40rd	Inferior Parietal Lobule	rostrodorsal area 40(PFt)	47	-35	45	1
146	PCun	L	A7m	Precuneus	medial area 7(PEp)	-5	-63	51	1
156	PoG	L	A1/2/3tonIa	Postcentral Gyrus	area 1/2/3(tongue and larynx region)	-56	-14	16	1
165	INS	R	vIa	Insular Gyrus	ventral agranular insula	33	14	-13	1
179	CG	R	A32p	Cingulate Gyrus	pregenual area 32	5	28	27	1
180	CG	L	A23v	Cingulate Gyrus	ventral area 23	-8	-47	10	1
196	Cun	L	vmPOS	Cuneus	ventomeial parietooccipital sulcus	-13	-68	12	1
216	Hipp	L	cHipp	Hippocampus	caudal hipp	-28	-30	-10	1
225	Str	R	vmPu	Striatum	ventromedial putamen	22	8	-1	1
228	Str	L	dlPu	Striatum	dorsolateral putamen	-28	-5	2	1

### Sheet: DE_pos
Table S5-2. Count of ISFC group differences (neurotypical > autism) in the German dataset, p < .01.
ROI_index	area_abbr	direction	area_sub	area_full	area_func	x	y	z	positive_count
200	OcG	L	V5/MT	Occipital Gyrus	area V5/MT	-46	-74	3	69
128	SPL	L	A5l	Superior Parietal Lobule	lateral area 5	-33	-47	50	54
198	OcG	L	mOccG	Occipital Gyrus	middle occipital gyrus	-31	-89	11	51
201	OcG	R	V5/MT	Occipital Gyrus	area V5/MT	48	-70	-1	50
209	OcG	R	lsOccG	Occipital Gyrus	lateral superior occipital gyrus	29	-75	36	46
199	OcG	R	mOccG	Occipital Gyrus	middle occipital gyrus	34	-86	11	45
143	IPL	R	A39rv	Inferior Parietal Lobule	rostroventral area 39(PGa)	53	-54	25	41
129	SPL	R	A5l	Superior Parietal Lobule	lateral area 5	35	-42	54	38
132	SPL	L	A7ip	Superior Parietal Lobule	intraparietal area 7(hIP3)	-27	-59	54	37
208	OcG	L	lsOccG	Occipital Gyrus	lateral superior occipital gyrus	-22	-77	36	37
124	SPL	L	A7r	Superior Parietal Lobule	rostral area 7	-16	-60	63	36
135	IPL	R	A39c	Inferior Parietal Lobule	caudal area 39(PGp)	45	-71	20	36
85	MTG	R	A37dl	Middle Temporal Gyrus	dorsolateral area37	60	-53	3	35
104	FuG	L	A37mv	Fusiform Gyrus	medioventral area37	-31	-64	-14	34
17	MFG	R	IFJ	Middle Frontal Gyrus	inferior frontal junction	42	11	39	31
97	ITG	R	A37vl	Inferior Temporal Gyrus	ventrolateral area 37	54	-57	-8	30
195	Cun	R	rLinG	Cuneus	rostral lingual gyrus	18	-60	-7	30
207	OcG	R	msOccG	Occipital Gyrus	medial superior occipital gyrus	16	-85	34	28
125	SPL	R	A7r	Superior Parietal Lobule	rostral area 7	19	-57	65	27
84	MTG	L	A37dl	Middle Temporal Gyrus	dorsolateral area37	-59	-58	4	26
105	FuG	R	A37mv	Fusiform Gyrus	medioventral area37	31	-62	-14	26
107	FuG	R	A37lv	Fusiform Gyrus	lateroventral area37	43	-49	-19	26
33	IFG	R	A45c	Inferior Frontal Gyrus	caudal area 45	54	24	12	25
142	IPL	L	A39rv	Inferior Parietal Lobule	rostroventral area 39(PGa)	-47	-65	26	25
127	SPL	R	A7c	Superior Parietal Lobule	caudal area 7	19	-69	54	24
55	PrG	R	A6cdl	Precentral Gyrus	caudal dorsolateral area 6	33	-7	57	23
63	PrG	R	A6cvl	Precentral Gyrus	caudal ventrolateral area 6	51	7	30	21
106	FuG	L	A37lv	Fusiform Gyrus	lateroventral area37	-42	-51	-17	21
149	PCun	R	A5m	Precuneus	medial area 5(PEm)	7	-47	58	21
192	Cun	L	cCunG	Cuneus	caudal cuneus gyrus	-6	-94	1	21
141	IPL	R	A40c	Inferior Parietal Lobule	caudal area 40(PFm)	57	-44	38	20
202	OcG	L	OPC	Occipital Gyrus	occipital polar cortex	-18	-99	2	20
204	OcG	L	iOccG	Occipital Gyrus	inferior occipital gyrus	-30	-88	-12	20
5	SFG	R	A9l	Superior Frontal Gyrus	lateral area 9	13	48	40	19
29	IFG	R	A44d	Inferior Frontal Gyrus	dorsal area 44	45	16	25	19
131	SPL	R	A7pc	Superior Parietal Lobule	postcentral area 7	23	-43	67	19
138	IPL	L	A40rd	Inferior Parietal Lobule	rostrodorsal area 40(PFt)	-51	-33	42	19
134	IPL	L	A39c	Inferior Parietal Lobule	caudal area 39(PGp)	-34	-80	29	18
145	IPL	R	A40rv	Inferior Parietal Lobule	rostroventral area 40(PFop)	55	-26	26	18
190	Cun	L	rCunG	Cuneus	rostral cuneus gyrus	-5	-81	10	18
205	OcG	R	iOccG	Occipital Gyrus	inferior occipital gyrus	32	-85	-12	18
12	SFG	L	A10m	Superior Frontal Gyrus	medial area 10	-8	56	15	17
123	pSTS	R	cpSTS	Posterior Superior Temporal Sulcus	caudoposterior superior temporal sulcus	57	-40	12	17
7	SFG	R	A6dl	Superior Frontal Gyrus	dorsolateral area 6	20	4	64	16
122	pSTS	L	cpSTS	Posterior Superior Temporal Sulcus	caudoposterior superior temporal sulcus	-52	-50	11	15
158	PoG	L	A2	Postcentral Gyrus	area 2	-46	-30	50	14
191	Cun	R	rCunG	Cuneus	rostral cuneus gyrus	7	-76	11	14
54	PrG	L	A6cdl	Precentral Gyrus	caudal dorsolateral area 6	-32	-9	58	13
250	CER	L	VI	Cerebellum	Left VI	-23	-58	-25	13
121	pSTS	R	rpSTS	Posterior Superior Temporal Sulcus	rostroposterior superior temporal sulcus	53	-37	3	12
203	OcG	R	OPC	Occipital Gyrus	occipital polar cortex	22	-97	4	12
19	MFG	R	A46	Middle Frontal Gyrus	area 46	28	55	17	11
206	OcG	L	msOccG	Occipital Gyrus	medial superior occipital gyrus	-11	-88	31	11
130	SPL	L	A7pc	Superior Parietal Lobule	postcentral area 7	-22	-47	65	10
144	IPL	L	A40rv	Inferior Parietal Lobule	rostroventral area 40(PFop)	-53	-31	23	10
35	IFG	R	A45r	Inferior Frontal Gyrus	rostral area 45	51	36	-1	9
93	ITG	R	A20r	Inferior Temporal Gyrus	rostral area 20	40	0	-43	9
27	MFG	R	A10l	Middle Frontal Gyrus	lateral area10	25	61	-4	8
31	IFG	R	IFS	Inferior Frontal Gyrus	inferior frontal sulcus	48	35	13	8
53	PrG	R	A4hf	Precentral Gyrus	area 4(head and face region)	55	-2	33	8
148	PCun	L	A5m	Precuneus	medial area 5(PEm)	-8	-47	57	8
159	PoG	R	A2	Postcentral Gyrus	area 2	48	-24	48	8
240	Tha	L	Otha	Thalamus	occipital thalamus	-15	-28	4	8
10	SFG	L	A9m	Superior Frontal Gyrus	medial area 9	-5	36	38	7
188	Cun	L	cLinG	Cuneus	caudal lingual gyrus	-11	-82	-11	7
194	Cun	L	rLinG	Cuneus	rostral lingual gyrus	-17	-60	-6	7
62	PrG	L	A6cvl	Precentral Gyrus	caudal ventrolateral area 6	-49	5	30	6
87	MTG	R	aSTS	Middle Temporal Gyrus	anterior superior temporal sulcus	58	-16	-10	6
133	SPL	R	A7ip	Superior Parietal Lobule	intraparietal area 7(hIP3)	31	-54	53	6
193	Cun	R	cCunG	Cuneus	caudal cuneus gyrus	8	-90	12	6
38	IFG	L	A44v	Inferior Frontal Gyrus	ventral area 44	-52	13	6	5
20	MFG	L	A9/46v	Middle Frontal Gyrus	ventral area 9/46	-41	41	16	4
96	ITG	L	A37vl	Inferior Temporal Gyrus	ventrolateral area 37	-55	-60	-6	4
239	Tha	R	PPtha	Thalamus	posterior parietal thalamus	15	-25	6	4
258	CER	L	VIIb	Cerebellum	Left VIIb	-25	-66	-50	4
13	SFG	R	A10m	Superior Frontal Gyrus	medial area 10	8	58	13	3
90	ITG	L	A37elv	Inferior Temporal Gyrus	extreme lateroventral area37	-51	-57	-15	3
140	IPL	L	A40c	Inferior Parietal Lobule	caudal area 40(PFm)	-56	-49	38	3
1	SFG	R	A8m	Superior Frontal Gyrus	medial area 8	7	16	54	2
11	SFG	R	A9m	Superior Frontal Gyrus	medial area 9	6	38	35	2
51	OrG	R	A12/47l	Orbital Gyrus	lateral area 12/47	42	31	-9	2
83	MTG	R	A21r	Middle Temporal Gyrus	rostral area 21	51	6	-32	2
101	ITG	R	A20cv	Inferior Temporal Gyrus	caudoventral of area 20	54	-31	-26	2
103	FuG	R	A20rv	Fusiform Gyrus	rostroventral area 20	33	-15	-34	2
137	IPL	R	A39rd	Inferior Parietal Lobule	rostrodorsal area 39(Hip3)	39	-65	44	2
139	IPL	R	A40rd	Inferior Parietal Lobule	rostrodorsal area 40(PFt)	47	-35	45	2
255	CER	L	Crus II	Cerebellum	Left Crus II	-26	-75	-42	2
261	CER	L	VIIIa	Cerebellum	Left VIIIa	-24	-58	-53	2
3	SFG	R	A8dl	Superior Frontal Gyrus	dorsolateral area 8	22	26	51	1
14	MFG	L	A9/46d	Middle Frontal Gyrus	dorsal area 9/46	-27	43	31	1
15	MFG	R	A9/46d	Middle Frontal Gyrus	dorsal area 9/46	30	37	36	1
24	MFG	L	A6vl	Middle Frontal Gyrus	ventrolateral area 6	-32	4	55	1
30	IFG	L	IFS	Inferior Frontal Gyrus	inferior frontal sulcus	-47	32	14	1
37	IFG	R	A44op	Inferior Frontal Gyrus	opercular area 44	42	22	3	1
39	IFG	R	A44v	Inferior Frontal Gyrus	ventral area 44	54	14	11	1
57	PrG	R	A4ul	Precentral Gyrus	area 4(upper limb region)	34	-19	59	1
60	PrG	L	A4tl	Precentral Gyrus	area 4(tongue and larynx region)	-52	0	8	1
74	STG	L	A22c	Superior Temporal Gyrus	caudal area 22	-62	-33	7	1
86	MTG	L	aSTS	Middle Temporal Gyrus	anterior superior temporal sulcus	-58	-20	-9	1
100	ITG	L	A20cv	Inferior Temporal Gyrus	caudoventral of area 20	-55	-31	-27	1
117	PhG	R	TI	Parahippocampal Gyrus	area TI(temporal agranular insular cortex)	22	1	-36	1
120	pSTS	L	rpSTS	Posterior Superior Temporal Sulcus	rostroposterior superior temporal sulcus	-54	-40	4	1
126	SPL	L	A7c	Superior Parietal Lobule	caudal area 7	-15	-71	52	1
146	PCun	L	A7m	Precuneus	medial area 7(PEp)	-5	-63	51	1
155	PoG	R	A1/2/3ulhf	Postcentral Gyrus	area 1/2/3(upper limb, head and face region)	50	-14	44	1
157	PoG	R	A1/2/3tonIa	Postcentral Gyrus	area 1/2/3(tongue and larynx region)	56	-10	15	1
162	INS	L	G	Insular Gyrus	hypergranular insula	-36	-20	10	1
178	CG	L	A32p	Cingulate Gyrus	pregenual area 32	-6	34	21	1
184	CG	L	A23c	Cingulate Gyrus	caudal area 23	-7	-23	41	1
251	CER	V	VI	Cerebellum	Vermis VI	1	-70	-21	1
260	CER	R	VIIb	Cerebellum	Right VIIb	28	-65	-51	1
264	CER	L	VIIIb	Cerebellum	Left VIIIb	-17	-51	-56	1

### Sheet: FIN_neg
Table S5-3. Count of ISFC group differences (neurotypical < autism) in the Finnish dataset, p < .01.
ROI_index	area_abbr	direction	area_sub	area_full	area_func	x	y	z	negative_count
78	STG	L	A22r	Superior Temporal Gyrus	rostral area 22	-55	-3	-10	49
74	STG	L	A22c	Superior Temporal Gyrus	caudal area 22	-62	-33	7	32
120	pSTS	L	rpSTS	Posterior Superior Temporal Sulcus	rostroposterior superior temporal sulcus	-54	-40	4	26
156	PoG	L	A1/2/3tonIa	Postcentral Gyrus	area 1/2/3(tongue and larynx region)	-56	-14	16	23
36	IFG	L	A44op	Inferior Frontal Gyrus	opercular area 44	-39	23	4	22
86	MTG	L	aSTS	Middle Temporal Gyrus	anterior superior temporal sulcus	-58	-20	-9	21
72	STG	L	TE1.0 and TE1.2	Superior Temporal Gyrus	TE1.0 and TE1.2	-50	-11	1	19
79	STG	R	A22r	Superior Temporal Gyrus	rostral area 22	56	-12	-5	18
73	STG	R	TE1.0 and TE1.2	Superior Temporal Gyrus	TE1.0 and TE1.2	51	-4	-1	15
71	STG	R	A41/42	Superior Temporal Gyrus	area 41/42	54	-24	11	14
82	MTG	L	A21r	Middle Temporal Gyrus	rostral area 21	-53	2	-30	13
140	IPL	L	A40c	Inferior Parietal Lobule	caudal area 40(PFm)	-56	-49	38	13
144	IPL	L	A40rv	Inferior Parietal Lobule	rostroventral area 40(PFop)	-53	-31	23	11
75	STG	R	A22c	Superior Temporal Gyrus	caudal area 22	66	-20	6	9
76	STG	L	A38l	Superior Temporal Gyrus	lateral area 38	-45	11	-20	9
80	MTG	L	A21c	Middle Temporal Gyrus	caudal area 21	-65	-30	-12	9
142	IPL	L	A39rv	Inferior Parietal Lobule	rostroventral area 39(PGa)	-47	-65	26	9
164	INS	L	vIa	Insular Gyrus	ventral agranular insula	-32	14	-13	9
60	PrG	L	A4tl	Precentral Gyrus	area 4(tongue and larynx region)	-52	0	8	8
62	PrG	L	A6cvl	Precentral Gyrus	caudal ventrolateral area 6	-49	5	30	8
77	STG	R	A38l	Superior Temporal Gyrus	lateral area 38	47	12	-20	8
122	pSTS	L	cpSTS	Posterior Superior Temporal Sulcus	caudoposterior superior temporal sulcus	-52	-50	11	8
158	PoG	L	A2	Postcentral Gyrus	area 2	-46	-30	50	8
32	IFG	L	A45c	Inferior Frontal Gyrus	caudal area 45	-53	23	11	7
50	OrG	L	A12/47l	Orbital Gyrus	lateral area 12/47	-41	32	-9	7
70	STG	L	A41/42	Superior Temporal Gyrus	area 41/42	-54	-32	12	7
92	ITG	L	A20r	Inferior Temporal Gyrus	rostral area 20	-43	-2	-41	7
121	pSTS	R	rpSTS	Posterior Superior Temporal Sulcus	rostroposterior superior temporal sulcus	53	-37	3	7
170	INS	L	dIg	Insular Gyrus	dorsal granular insula	-38	-8	8	7
34	IFG	L	A45r	Inferior Frontal Gyrus	rostral area 45	-49	36	-3	6
83	MTG	R	A21r	Middle Temporal Gyrus	rostral area 21	51	6	-32	6
162	INS	L	G	Insular Gyrus	hypergranular insula	-36	-20	10	6
168	INS	L	vId/vIg	Insular Gyrus	ventral granular insula	-38	-4	-9	6
41	OrG	R	A14m	Orbital Gyrus	medial area 14	6	47	-7	5
87	MTG	R	aSTS	Middle Temporal Gyrus	anterior superior temporal sulcus	58	-16	-10	5
106	FuG	L	A37lv	Fusiform Gyrus	lateroventral area37	-42	-51	-17	5
138	IPL	L	A40rd	Inferior Parietal Lobule	rostrodorsal area 40(PFt)	-51	-33	42	5
145	IPL	R	A40rv	Inferior Parietal Lobule	rostroventral area 40(PFop)	55	-26	26	5
201	OcG	R	V5/MT	Occipital Gyrus	area V5/MT	48	-70	-1	5
216	Hipp	L	cHipp	Hippocampus	caudal hipp	-28	-30	-10	5
239	Tha	R	PPtha	Thalamus	posterior parietal thalamus	15	-25	6	5
263	CER	R	VIIIa	Cerebellum	Right VIIIa	26	-57	-54	5
267	CER	L	IX	Cerebellum	Left IX	-6	-54	-49	5
124	SPL	L	A7r	Superior Parietal Lobule	rostral area 7	-16	-60	63	4
128	SPL	L	A5l	Superior Parietal Lobule	lateral area 5	-33	-47	50	4
132	SPL	L	A7ip	Superior Parietal Lobule	intraparietal area 7(hIP3)	-27	-59	54	4
199	OcG	R	mOccG	Occipital Gyrus	middle occipital gyrus	34	-86	11	4
208	OcG	L	lsOccG	Occipital Gyrus	lateral superior occipital gyrus	-22	-77	36	4
250	CER	L	VI	Cerebellum	Left VI	-23	-58	-25	4
253	CER	L	Crus I	Cerebellum	Left Crus I	-37	-68	-32	4
258	CER	L	VIIb	Cerebellum	Left VIIb	-25	-66	-50	4
27	MFG	R	A10l	Middle Frontal Gyrus	lateral area10	25	61	-4	3
38	IFG	L	A44v	Inferior Frontal Gyrus	ventral area 44	-52	13	6	3
45	OrG	R	A11l	Orbital Gyrus	lateral area 11	23	36	-18	3
52	PrG	L	A4hf	Precentral Gyrus	area 4(head and face region)	-49	-8	39	3
84	MTG	L	A37dl	Middle Temporal Gyrus	dorsolateral area37	-59	-58	4	3
123	pSTS	R	cpSTS	Posterior Superior Temporal Sulcus	caudoposterior superior temporal sulcus	57	-40	12	3
166	INS	L	dIa	Insular Gyrus	dorsal agranular insula	-34	18	1	3
192	Cun	L	cCunG	Cuneus	caudal cuneus gyrus	-6	-94	1	3
204	OcG	L	iOccG	Occipital Gyrus	inferior occipital gyrus	-30	-88	-12	3
205	OcG	R	iOccG	Occipital Gyrus	inferior occipital gyrus	32	-85	-12	3
214	Hipp	L	rHipp	Hippocampus	rostral hipp	-22	-14	-19	3
95	ITG	R	A20il	Inferior Temporal Gyrus	intermediate lateral area 20	55	-11	-32	2
125	SPL	R	A7r	Superior Parietal Lobule	rostral area 7	19	-57	65	2
130	SPL	L	A7pc	Superior Parietal Lobule	postcentral area 7	-22	-47	65	2
157	PoG	R	A1/2/3tonIa	Postcentral Gyrus	area 1/2/3(tongue and larynx region)	56	-10	15	2
163	INS	R	G	Insular Gyrus	hypergranular insula	37	-18	8	2
191	Cun	R	rCunG	Cuneus	rostral cuneus gyrus	7	-76	11	2
200	OcG	L	V5/MT	Occipital Gyrus	area V5/MT	-46	-74	3	2
202	OcG	L	OPC	Occipital Gyrus	occipital polar cortex	-18	-99	2	2
209	OcG	R	lsOccG	Occipital Gyrus	lateral superior occipital gyrus	29	-75	36	2
242	Tha	L	cTtha	Thalamus	caudal Temporal thalamus	-12	-22	13	2
255	CER	L	Crus II	Cerebellum	Left Crus II	-26	-75	-42	2
14	MFG	L	A9/46d	Middle Frontal Gyrus	dorsal area 9/46	-27	43	31	1
16	MFG	L	IFJ	Middle Frontal Gyrus	inferior frontal junction	-42	13	36	1
25	MFG	R	A6vl	Middle Frontal Gyrus	ventrolateral area 6	34	8	54	1
54	PrG	L	A6cdl	Precentral Gyrus	caudal dorsolateral area 6	-32	-9	58	1
68	STG	L	A38m	Superior Temporal Gyrus	medial area 38	-32	14	-34	1
69	STG	R	A38m	Superior Temporal Gyrus	medial area 38	31	15	-34	1
96	ITG	L	A37vl	Inferior Temporal Gyrus	ventrolateral area 37	-55	-60	-6	1
104	FuG	L	A37mv	Fusiform Gyrus	medioventral area37	-31	-64	-14	1
126	SPL	L	A7c	Superior Parietal Lobule	caudal area 7	-15	-71	52	1
141	IPL	R	A40c	Inferior Parietal Lobule	caudal area 40(PFm)	57	-44	38	1
172	INS	L	dId	Insular Gyrus	dorsal dysgranular insula	-38	5	5	1
173	INS	R	dId	Insular Gyrus	dorsal dysgranular insula	38	5	5	1
189	Cun	R	cLinG	Cuneus	caudal lingual gyrus	10	-85	-9	1
197	Cun	R	vmPOS	Cuneus	ventomeial parietooccipital sulcus	15	-63	12	1
198	OcG	L	mOccG	Occipital Gyrus	middle occipital gyrus	-31	-89	11	1
207	OcG	R	msOccG	Occipital Gyrus	medial superior occipital gyrus	16	-85	34	1
212	Amyg	L	lAmyg	Amygdala	lateral amyg	-27	-4	-20	1
220	Str	L	GP	Striatum	globus pallidus	-22	-2	4	1
240	Tha	L	Otha	Thalamus	occipital thalamus	-15	-28	4	1
248	CER	L	V	Cerebellum	Left V	-14	-49	-19	1
252	CER	R	VI	Cerebellum	Right VI	24	-58	-25	1
264	CER	L	VIIIb	Cerebellum	Left VIIIb	-17	-51	-56	1

### Sheet: DE_neg
Table S5-4. Count of ISFC group differences (neurotypical < autism) in the German dataset, p < .01.
ROI_index	area_abbr	direction	area_sub	area_full	area_func	x	y	z	negative_count
216	Hipp	L	cHipp	Hippocampus	caudal hipp	-28	-30	-10	8
207	OcG	R	msOccG	Occipital Gyrus	medial superior occipital gyrus	16	-85	34	6
120	pSTS	L	rpSTS	Posterior Superior Temporal Sulcus	rostroposterior superior temporal sulcus	-54	-40	4	5
150	PCun	L	dmPOS	Precuneus	dorsomedial parietooccipital sulcus(PEr)	-12	-67	25	3
199	OcG	R	mOccG	Occipital Gyrus	middle occipital gyrus	34	-86	11	3
175	CG	R	A23d	Cingulate Gyrus	dorsal area 23	4	-37	32	2
192	Cun	L	cCunG	Cuneus	caudal cuneus gyrus	-6	-94	1	2
193	Cun	R	cCunG	Cuneus	caudal cuneus gyrus	8	-90	12	2
198	OcG	L	mOccG	Occipital Gyrus	middle occipital gyrus	-31	-89	11	2
201	OcG	R	V5/MT	Occipital Gyrus	area V5/MT	48	-70	-1	2
217	Hipp	R	cHipp	Hippocampus	caudal hipp	29	-27	-10	2
236	Tha	L	rTtha	Thalamus	rostral Temporal thalamus	-7	-14	7	2
104	FuG	L	A37mv	Fusiform Gyrus	medioventral area37	-31	-64	-14	1
105	FuG	R	A37mv	Fusiform Gyrus	medioventral area37	31	-62	-14	1
181	CG	R	A23v	Cingulate Gyrus	ventral area 23	9	-44	11	1
188	Cun	L	cLinG	Cuneus	caudal lingual gyrus	-11	-82	-11	1
202	OcG	L	OPC	Occipital Gyrus	occipital polar cortex	-18	-99	2	1
205	OcG	R	iOccG	Occipital Gyrus	inferior occipital gyrus	32	-85	-12	1
206	OcG	L	msOccG	Occipital Gyrus	medial superior occipital gyrus	-11	-88	31	1
209	OcG	R	lsOccG	Occipital Gyrus	lateral superior occipital gyrus	29	-75	36	1
215	Hipp	R	rHipp	Hippocampus	rostral hipp	22	-12	-20	1
